# Inferring gene-pathway associations from consolidated transcriptome datasets: an interactive gene network explorer for *Tetrahymena thermophila*

**DOI:** 10.1101/2024.12.12.627356

**Authors:** Michael A. Bertagna, Lydia J. Bright, Fei Ye, Yu-Yang Jiang, Debolina Sarkar, Ajay Pradhan, Santosh Kumar, Shan Gao, Aaron P. Turkewitz, Lev M. Z. Tsypin

## Abstract

Although an established model organism*, Tetrahymena thermophila* remains comparatively inaccessible to high throughput screens, and alternative bioinformatic approaches still rely on unconnected datasets and outdated algorithms. Here, we report a new approach to consolidating RNA-seq and microarray data based on a systematic exploration of parameters and computational controls, enabling us to infer functional gene associations from their co-expression patterns. To illustrate the power of this approach, we took advantage of new data regarding a previously studied pathway, the biogenesis of a secretory organelle called the mucocyst. Our untargeted clustering approach recovered over 80% of the genes that were previously verified to play a role in mucocyst biogenesis. Furthermore, we tested four new genes that we predicted to be mucocyst-associated based on their co-expression and found that knocking out each of them results in mucocyst secretion defects. We also found that our approach succeeds in clustering genes associated with several other cellular pathways that we evaluated based on prior literature. We present the *Tetrahymena* Gene Network Explorer (TGNE) as an interactive tool for genetic hypothesis generation and functional annotation in this organism and as a framework for building similar tools for other systems.

**Key Points:**

- ur approach integrates nearly 20-year-old microarray and contemporary RNA-seq datasets.
- rigorously compare co-expression clustering parametrization by way of computational controls.
- Co-expression clustering identifies known and novel functionally associated genes in *Tetrahymena*.

**Graphical Abstract:** 
