## Supplementary File 1 for "Inferring gene-pathway associations from consolidated transcriptome datasets: an interactive gene network explorer for *Tetrahymena thermophila*"

### Sheet: experimentally verified genes
TTHERM_ID	Common Name	Source	DOI	Notes
TTHERM_00052190	CTH1	Kumar et al. 2014, 2015	https://doi.org/10.1091/mbc.E14-03-0833
TTHERM_00011710	CTH2	Kumar et al. 2014, 2015	https://doi.org/10.1091/mbc.E14-03-0833
TTHERM_00321680	CTH3	Kumar et al. 2014, 2015	https://doi.org/10.1091/mbc.E14-03-0833
TTHERM_00445920	CTH4	Kumar et al. 2014, 2015	https://doi.org/10.1091/mbc.E14-03-0833
TTHERM_00410180	CAR1	Kumar et al. 2014, 2015	https://doi.org/10.1091/mbc.E14-03-0833
TTHERM_00410210	SOR2	Briguglio et al. 2013	https://doi.org/10.1083/jcb.201305086
TTHERM_00313130	SOR4	Briguglio et al. 2013; Sparvoli et al. 2018	https://doi.org/10.1083/jcb.201305086; https://doi.org/10.1016/j.cub.2018.01.047	VPS10
TTHERM_00013410	CDA12	Zweifel et al. (2009)	https://doi.org/10.1128/ec.00342-08
TTHERM_00527180	GRL1	Cowan et al. 2005	https://doi.org/10.1091/mbc.E05-01-0028
TTHERM_00624730	GRL3	Cowan et al. 2005	https://doi.org/10.1091/mbc.E05-01-0028
TTHERM_00624720	GRL4	Cowan et al. 2005	https://doi.org/10.1091/mbc.E05-01-0028
TTHERM_00378890	GRL5	Cowan et al. 2005	https://doi.org/10.1091/mbc.E05-01-0028
TTHERM_00522600	GRL7	Cowan et al. 2005	https://doi.org/10.1091/mbc.E05-01-0028
TTHERM_01055600	GRL8	Cowan et al. 2005	https://doi.org/10.1091/mbc.E05-01-0028
TTHERM_00558350	IGR1	Bowman et al. 2005	https://doi.org/10.1111/j.1550-7408.2005.00045.x
TTHERM_00221120	GRT1	Rahaman, Miao, Turkewitz, 2009	https://doi.org/10.1128/ec.00151-09
TTHERM_00572100	APM3	Kaur el al. 2017	https://doi.org/10.1091/mbc.E17-01-0018
TTHERM_00420770	STX7L1	Kaur et al. 2017	https://doi.org/10.1091/mbc.E17-01-0018
TTHERM_00566910	MMA1	Kontur et al. 2016	https://doi.org/10.1534/g3.116.028878
TTHERM_00658810	MDL1	Kuppannan et al. 2022	https://doi.org/10.1371/journal.pgen.1010194
TTHERM_00047330		Kuppannan et al. 2022	https://doi.org/10.1371/journal.pgen.1010194	reporting additional dibucaine data from Yu-Yang
TTHERM_00193465		Kuppannan et al. 2022	https://doi.org/10.1371/journal.pgen.1010194	reporting additional dibucaine data from Yu-Yang; alias TTHERM_000193469
TTHERM_00486275		Kuppannan et al. 2022	https://doi.org/10.1371/journal.pgen.1010194	alias TTHERM_000486279
TTHERM_00141040		Kuppannan et al. 2022	https://doi.org/10.1371/journal.pgen.1010194	reporting additional dibucaine data from Yu-Yang
TTHERM_00227750		Kuppannan et al. 2022	https://doi.org/10.1371/journal.pgen.1010194	reporting additional dibucaine data from Debolina, Ajay, and Santosh
TTHERM_00317390		Kuppannan et al. 2022	https://doi.org/10.1371/journal.pgen.1010194	reporting additional dibucaine data from Yu-Yang
TTHERM_00670750		Kuppannan et al. 2022	https://doi.org/10.1371/journal.pgen.1010194
TTHERM_01122800		Kuppannan et al. 2022	https://doi.org/10.1371/journal.pgen.1010194
TTHERM_01213910		Kuppannan et al. 2022	https://doi.org/10.1371/journal.pgen.1010194	reporting additional dibucaine data from Yu-Yang
TTHERM_00886960	FER2	Sparvoli et al. 2022	https://doi.org/10.15252/embj.2022111158
TTHERM_01287970	NDP1	Aquilini et al. 2021	https://doi.org/10.1038/s41564-020-00854-z
TTHERM_00498010	NDP2	Aquilini et al. 2021	https://doi.org/10.1038/s41564-020-00854-z
TTHERM_00290710	VPS8	Sparvoli et al. 2018	https://doi.org/10.1016/j.cub.2018.01.047
TTHERM_00059370		Debolina Sarkar, Ajay Pradhan, Santosh Kumar, this publication		dibucaine data; inferred from co-expression/upregulation agreement
TTHERM_00283800	AVP1	Debolina Sarkar, Ajay Pradhan, Santosh Kumar, this publication		dibucaine data; inferred from co-expression/upregulation agreement
TTHERM_00241790		Debolina Sarkar, Ajay Pradhan, Santosh Kumar, this publication		dibucaine data; inferred from co-expression/upregulation agreement
TTHERM_01332070		Debolina Sarkar, Ajay Pradhan, Santosh Kumar, this publication		dibucaine data; inferred from co-expression/upregulation agreement
TTHERM_00227750		Debolina Sarkar, Ajay Pradhan, Santosh Kumar, this publication		dibucaine data; inferred from co-expression/upregulation agreement

### Sheet: min-max triple agreement
TTHERM_ID	Common Name	Experimentally verified?	In the Madinger secretome?	Over-secreted in starved SB281?	Notes
TTHERM_00572100	APM3	yes
TTHERM_00522740	Unnamed
TTHERM_00410210	SOR2	yes
TTHERM_00313130	SOR4	yes
TTHERM_00046372	Unnamed
TTHERM_01049340	Unnamed
TTHERM_00649180	Unnamed
TTHERM_00473020	GRL2		yes
TTHERM_00471040	CCF8				beta/gamma crystallin domain
TTHERM_00410180	CAR1	yes
TTHERM_00392790	Unnamed
TTHERM_00321720	Unnamed
TTHERM_00314860	IGR7
TTHERM_00145480	Unnamed
TTHERM_00052190	CTH1	yes
TTHERM_00038880	CCF9		yes		beta/gamma crystallin domain
TTHERM_01213910	Unnamed	yes
TTHERM_01122800	Unnamed	yes
TTHERM_00938950	Unnamed
TTHERM_00787390	Unnamed
TTHERM_00773710	Unnamed				trichocyst matrix protein putative ortholog
TTHERM_00773700	Unnamed				trichocyst matrix protein putative ortholog
TTHERM_00755930	Unnamed
TTHERM_00697290	Unnamed				trichocyst matrix protein putative ortholog
TTHERM_00550920	Unnamed
TTHERM_00486275	Unnamed	yes
TTHERM_00317390	Unnamed	yes
TTHERM_00283760	Unnamed
TTHERM_00092820	Unnamed
TTHERM_00047330	Unnamed	yes
TTHERM_00011710	CTH2	yes
TTHERM_01287970	NDP1	yes
TTHERM_00670750	Unnamed	yes

### Sheet: min-max upreg & microarray
TTHERM_ID	Common Name	Experimentally verified?	In secretome Madinger secretome?	Over-secreted in starved SB281?	Notes
TTHERM_01044620	Unnamed
TTHERM_00938850	ND9				required for rhoptry secretion in T. gondii and trichocyst secretion in P. tetraurelia
TTHERM_00840010	Unnamed
TTHERM_00819540	Unnamed
TTHERM_00715800	Unnamed
TTHERM_00703490	Unnamed
TTHERM_00599750	TTLL10F
TTHERM_00590330	Unnamed
TTHERM_00516395	Unnamed
TTHERM_00448750	Unnamed
TTHERM_00293435	Unnamed
TTHERM_00292090	Unnamed
TTHERM_00285250	Unnamed
TTHERM_00221090	Unnamed
TTHERM_00028601	Unnamed
TTHERM_00013398	Unnamed
TTHERM_01321550	Unnamed
TTHERM_01165230	Unnamed
TTHERM_01156770	Unnamed
TTHERM_01044380	Unnamed
TTHERM_00691410	Unnamed
TTHERM_00685980	Unnamed
TTHERM_00630030	Unnamed
TTHERM_00628650	Unnamed
TTHERM_00592740	Unnamed
TTHERM_00585170	CCF11		yes	yes	beta/gamma crystallin domain
TTHERM_00558350	IGR1	yes
TTHERM_00554390	Unnamed
TTHERM_00526730	TAP1
TTHERM_00516380	CCF6				beta/gamma crystallin domain
TTHERM_00497590	Unnamed
TTHERM_00445920	CTH4	yes
TTHERM_00440600	Unnamed
TTHERM_00409100	Unnamed
TTHERM_00390080	Unnamed
TTHERM_00340180	Unnamed
TTHERM_00318900	Unnamed
TTHERM_00285430	Unnamed
TTHERM_00283800	AVP1
TTHERM_00241790	Unnamed
TTHERM_00193465	Unnamed	yes
TTHERM_00185860	Unnamed
TTHERM_00140780	Unnamed
TTHERM_00059370	Unnamed
TTHERM_00013410	CDA12	yes
TTHERM_01372820	Unnamed
TTHERM_01332070	Unnamed
TTHERM_01197130	Unnamed
TTHERM_01106040	Unnamed
TTHERM_01093580	Unnamed
TTHERM_01084110	Unnamed
TTHERM_01005060	Unnamed
TTHERM_00997740	Unnamed
TTHERM_00721690	Unnamed
TTHERM_00721570	Unnamed
TTHERM_00709730	Unnamed
TTHERM_00703870	Unnamed
TTHERM_00678400	Unnamed
TTHERM_00632940	Unnamed
TTHERM_00600370	Unnamed
TTHERM_00590170	Unnamed
TTHERM_00570550	CCF13				beta/gamma crystallin domain
TTHERM_00532440	Unnamed
TTHERM_00496990	Unnamed
TTHERM_00425930	Unnamed
TTHERM_00420085	Unnamed
TTHERM_00361795	Unnamed
TTHERM_00355700	Unnamed
TTHERM_00340010	Unnamed
TTHERM_00338330	Unnamed
TTHERM_00321680	CTH3	yes
TTHERM_00312200	Unnamed
TTHERM_00242590	Unnamed
TTHERM_00239340	Unnamed
TTHERM_00237520	Unnamed
TTHERM_00227750	Unnamed	yes
TTHERM_00218690	Unnamed
TTHERM_00194220	Unnamed
TTHERM_00171640	Unnamed
TTHERM_00141050	Unnamed
TTHERM_00141040	Unnamed	yes
TTHERM_00133760	Unnamed
TTHERM_00042744	Unnamed
TTHERM_01256510	Unnamed
TTHERM_01143870	Unnamed
TTHERM_01071420	Unnamed
TTHERM_01041999	Unnamed
TTHERM_01019605	Unnamed
TTHERM_00954170	Unnamed
TTHERM_00924290	Unnamed
TTHERM_00895615	Unnamed
TTHERM_00827060	Unnamed
TTHERM_00721270	Unnamed
TTHERM_00715730	Unnamed
TTHERM_00672229	Unnamed
TTHERM_00622890	Unnamed
TTHERM_00526910	Unnamed
TTHERM_00494700	Unnamed
TTHERM_00492550	Unnamed
TTHERM_00486995	Unnamed
TTHERM_00471740	Unnamed
TTHERM_00420960	Unnamed
TTHERM_00420770	STX7L1	yes
TTHERM_00420250	Unnamed
TTHERM_00411560	Unnamed
TTHERM_00401970	Unnamed
TTHERM_00392830	Unnamed
TTHERM_00357060	Unnamed
TTHERM_00343930	Unnamed
TTHERM_00321725	Unnamed				trichocyst matrix protein putative ortholog
TTHERM_00190910	Unnamed
TTHERM_00145940	Unnamed

### Sheet: min-max microarray & RNA-seq
TTHERM_ID	Common Name	Experimentally verified?	In the Madinger secretome?	Over-secreted in starved SB281?	Notes
TTHERM_01055600	GRL8	yes	yes	yes
TTHERM_00624730	GRL3	yes	yes	yes
TTHERM_00624720	GRL4	yes	yes	yes
TTHERM_00522600	GRL7	yes	yes	yes
TTHERM_00378890	GRL5	yes	yes	yes
TTHERM_00527180	GRL1	yes	yes	yes
TTHERM_00221120	GRT1	yes	yes	yes
TTHERM_00537380	Unnamed		yes	yes

### Sheet: min-max upreg & RNA-seq
TTHERM_ID	Common Name	Experimentally verified?	In the Madinger secretome?	Over-secreted in starved SB281?	Notes
TTHERM_00242080	kinase domain protein
TTHERM_00581590	cyclic nucleotide-binding domain protein
TTHERM_01297430	F-box protein
TTHERM_00218460	hypothetical protein
TTHERM_00024280	hypothetical protein

### Sheet: z-score triple agreement
TTHERM_ID	Common Name	Experimentally verified?	In the Madinger secretome?	Over-secreted in starved SB281?	Notes
TTHERM_00787390	Unnamed
TTHERM_00773710	Unnamed				trichocyst matrix protein putative ortholog
TTHERM_00713420	Unnamed
TTHERM_00486275	Unnamed	yes
TTHERM_00283760	Unnamed
TTHERM_00227750	Unnamed	yes
TTHERM_00187110	Unnamed
TTHERM_01321550	Unnamed
TTHERM_01213910	Unnamed	yes
TTHERM_01106040	Unnamed
TTHERM_01049340	Unnamed
TTHERM_00938950	Unnamed
TTHERM_00685980	Unnamed
TTHERM_00670750	Unnamed	yes
TTHERM_00649180	Unnamed
TTHERM_00630030	Unnamed
TTHERM_00592740	Unnamed
TTHERM_00585170	CCF11		yes	yes	beta/gamma crystallin domain
TTHERM_00445920	CTH4	yes
TTHERM_00420770	STX7L1	yes
TTHERM_00390080	Unnamed
TTHERM_00321720	Unnamed
TTHERM_00321680	CTH3	yes
TTHERM_00317390	Unnamed	yes
TTHERM_00314860	IGR7
TTHERM_00218690	Unnamed
TTHERM_00193465	Unnamed	yes
TTHERM_00145480	Unnamed
TTHERM_00059370	Unnamed
TTHERM_00052190	CTH1	yes
TTHERM_00047330	Unnamed	yes
TTHERM_00038880	CCF9		yes		beta/gamma crystallin domain
TTHERM_00011710	CTH2	yes

### Sheet: z-score upreg & microarray
TTHERM_ID	Common Name	Experimentally verified?	In the Madinger secretome?	Over-secreted in starved SB281?	Notes
TTHERM_00522740	Unnamed
TTHERM_00522290	Unnamed
TTHERM_00410210	SOR2	yes
TTHERM_00313130	SOR4	yes
TTHERM_00141000	Unnamed
TTHERM_00011720	Unnamed
TTHERM_01122800	Unnamed	yes
TTHERM_00997740	Unnamed
TTHERM_00845880	Unnamed
TTHERM_00784360	Unnamed
TTHERM_00755930	Unnamed
TTHERM_00721570	Unnamed
TTHERM_00678400	Unnamed
TTHERM_00652540	Unnamed
TTHERM_00649480	Unnamed
TTHERM_00532440	Unnamed
TTHERM_00497520	Unnamed
TTHERM_00494700	Unnamed
TTHERM_00494230	Unnamed
TTHERM_00486995	Unnamed
TTHERM_00411560	Unnamed
TTHERM_00402020	Unnamed
TTHERM_00392830	Unnamed
TTHERM_00338330	Unnamed
TTHERM_00318900	Unnamed
TTHERM_00268260	Unnamed
TTHERM_00242590	Unnamed
TTHERM_00242080	Unnamed
TTHERM_00239350	Unnamed
TTHERM_00194310	Unnamed
TTHERM_00171640	Unnamed
TTHERM_00149710	Unnamed
TTHERM_00141050	Unnamed
TTHERM_00138495	Unnamed
TTHERM_00133760	Unnamed
TTHERM_00129415	Unnamed
TTHERM_00042744	Unnamed
TTHERM_01332070	Unnamed
TTHERM_01287970	NDP1	yes
TTHERM_01256510	Unnamed
TTHERM_01197130	Unnamed
TTHERM_01161080	Unnamed
TTHERM_01156770	Unnamed
TTHERM_01143870	Unnamed
TTHERM_01093580	Unnamed
TTHERM_01084400	Unnamed
TTHERM_01071420	Unnamed
TTHERM_01019605	Unnamed
TTHERM_00954170	Unnamed
TTHERM_00852790	Unnamed
TTHERM_00827060	Unnamed
TTHERM_00825610	Unnamed
TTHERM_00715730	Unnamed
TTHERM_00709730	Unnamed
TTHERM_00703870	Unnamed
TTHERM_00691410	Unnamed
TTHERM_00658810	Unnamed	yes
TTHERM_00636872	Unnamed
TTHERM_00632940	Unnamed
TTHERM_00628650	Unnamed
TTHERM_00624570	Unnamed
TTHERM_00590170	Unnamed
TTHERM_00570550	CCF13				beta/gamma crystallin domain
TTHERM_00558350	IGR1	yes
TTHERM_00554390	Unnamed
TTHERM_00526910	Unnamed
TTHERM_00526730	TAP1
TTHERM_00516395	Unnamed
TTHERM_00516380	CCF6				beta/gamma crystallin domain
TTHERM_00497590	Unnamed
TTHERM_00496990	Unnamed
TTHERM_00492550	Unnamed
TTHERM_00473020	GRL2		yes
TTHERM_00471740	Unnamed
TTHERM_00471040	CCF8				beta/gamma crystallin domain
TTHERM_00442740	Unnamed
TTHERM_00440600	Unnamed
TTHERM_00420250	Unnamed
TTHERM_00410180	CAR1	yes
TTHERM_00410160	ND6				required for rhoptry secretion in T. gondii and trichocyst secretion in P. tetraurelia
TTHERM_00409100	Unnamed
TTHERM_00401970	Unnamed
TTHERM_00392790	Unnamed
TTHERM_00357060	Unnamed
TTHERM_00355700	Unnamed
TTHERM_00343930	Unnamed
TTHERM_00340180	Unnamed
TTHERM_00340010	Unnamed
TTHERM_00332190	MTP1
TTHERM_00321725	Unnamed				trichocyst matrix protein putative ortholog
TTHERM_00312200	Unnamed
TTHERM_00285430	Unnamed
TTHERM_00190910	Unnamed
TTHERM_00140780	Unnamed
TTHERM_00092820	Unnamed
TTHERM_00047020	Unnamed
TTHERM_00013410	CDA12	yes
TTHERM_00013398	Unnamed

### Sheet: z-score microarray & RNA-seq 
TTHERM_ID	Common Name	Experimentally verified?	In the Madinger secretome?	Over-secreted in starved SB281?	Notes
TTHERM_01002870	CCF4		yes		beta/gamma crystallin domain
TTHERM_01002860	CCF3		yes		beta/gamma crystallin domain
TTHERM_00624720	GRL4	yes	yes	yes
TTHERM_00537380	Unnamed		yes	yes
TTHERM_00527180	GRL1	yes	yes	yes
TTHERM_00221120	GRT1	yes	yes	yes
TTHERM_01055600	GRL8	yes	yes	yes
TTHERM_00624730	GRL3	yes	yes	yes
TTHERM_00522600	GRL7	yes	yes	yes
TTHERM_00378890	GRL5	yes	yes	yes

### Sheet: z-score upreg & RNA-seq
TTHERM_ID	Common Name	Experimentally verified?	In the Madinger secretome?	Over-secreted in starved SB281?	Notes
TTHERM_00849460	Unnamed
TTHERM_00773700	Unnamed				trichocyst matrix protein putative ortholog
TTHERM_00566910	Unnamed	yes
TTHERM_00697290	Unnamed				trichocyst matrix protein putative ortholog
TTHERM_00425930	Unnamed
TTHERM_00241790	Unnamed
TTHERM_00516330	Unnamed
TTHERM_00188500	GTR4
TTHERM_00370860	Unnamed
TTHERM_00316390	Unnamed
TTHERM_00160560	Unnamed
TTHERM_00502690	CTH30
TTHERM_00052340	Unnamed
TTHERM_00865350	PPI16
TTHERM_00237520	Unnamed

### Sheet: Secretome (Madinger et al.)
# From Madinger et al. (2010): https://doi.org/10.1128/ec.00024-10
TTHERM_ID	over-secreted in starved SB281?
TTHERM_00474970
TTHERM_00378810
TTHERM_00912260
TTHERM_00624760
TTHERM_00411610
TTHERM_00299820
TTHERM_00630570
TTHERM_00149680
TTHERM_00731370
TTHERM_00630500
TTHERM_00164950
TTHERM_00209440
TTHERM_00427500
TTHERM_01277530
TTHERM_00585170	yes
TTHERM_00086780
TTHERM_01002860
TTHERM_01002870
TTHERM_00038880
TTHERM_00476450
TTHERM_00196530
TTHERM_00527400
TTHERM_00794490
TTHERM_01433580
TTHERM_00569419
TTHERM_00630620
TTHERM_00590090
TTHERM_00191370
TTHERM_00780890
TTHERM_00310590
TTHERM_00320050
TTHERM_00047130
TTHERM_00125640
TTHERM_00558440
TTHERM_01080440
TTHERM_00912290
TTHERM_00938820
TTHERM_00471470
TTHERM_00068170
TTHERM_00859260
TTHERM_00046480
TTHERM_01013300
TTHERM_00487090
TTHERM_00216010
TTHERM_00160770
TTHERM_00402120
TTHERM_00129820
TTHERM_01068140
TTHERM_00520951
TTHERM_00521950
TTHERM_00535640
TTHERM_00220690
TTHERM_00321600
TTHERM_00321640
TTHERM_00629960
TTHERM_00629970
TTHERM_00227830
TTHERM_00230960
TTHERM_00242300
TTHERM_00527180	yes
TTHERM_00473020
TTHERM_00624730	yes
TTHERM_00624720	yes
TTHERM_00378890	yes
TTHERM_00522600	yes
TTHERM_01055600	yes
TTHERM_01018540	yes
TTHERM_00221120	yes
TTHERM_00221130	yes
TTHERM_00129830
TTHERM_00056060
TTHERM_00537380	yes
TTHERM_00049470
TTHERM_00145290
TTHERM_00148850
TTHERM_00189070
TTHERM_00249730
TTHERM_00249740
TTHERM_00268210
TTHERM_00292250
TTHERM_00298270
TTHERM_00310880
TTHERM_00336030
TTHERM_00355420
TTHERM_00373770
TTHERM_00377390
TTHERM_00382240
TTHERM_00415670
TTHERM_00415690
TTHERM_00418170
TTHERM_00437360
TTHERM_00444810
TTHERM_01444890
TTHERM_00486700
TTHERM_00497360
TTHERM_00551040
TTHERM_00554290
TTHERM_00566690
TTHERM_00569430
TTHERM_00579210
TTHERM_00633120
TTHERM_01043150
TTHERM_00335740
TTHERM_00361770
TTHERM_00412150
TTHERM_00659060
TTHERM_01386080
TTHERM_00185540	yes
TTHERM_00777260
TTHERM_00442170
TTHERM_00515220
TTHERM_00716040
TTHERM_00837960
TTHERM_00951910
TTHERM_00951920
TTHERM_00688280
TTHERM_01125120
TTHERM_00662749
TTHERM_00497680
TTHERM_00823510
TTHERM_00070730
TTHERM_01085640
TTHERM_01027470
TTHERM_00133570
TTHERM_01015980
TTHERM_00661740
TTHERM_00662750
TTHERM_00663790
TTHERM_00998860
TTHERM_01243480
TTHERM_00094060
TTHERM_00522940
TTHERM_00112700
TTHERM_00652570
TTHERM_00138600
TTHERM_00301900
TTHERM_00532170
TTHERM_00289550
TTHERM_00352190
TTHERM_01008630
TTHERM_00629930
TTHERM_00046589
TTHERM_00412070
TTHERM_01161010
TTHERM_00079610
TTHERM_00083480
TTHERM_00823810
TTHERM_01256490
TTHERM_00079600
TTHERM_00161130
TTHERM_00879300
TTHERM_00881420
TTHERM_00881450
TTHERM_00079640
TTHERM_00079650
TTHERM_00660360
TTHERM_00660380
TTHERM_00660390
TTHERM_00660410
TTHERM_00802340
TTHERM_00881330
TTHERM_00881410
TTHERM_00075840
TTHERM_00879270
TTHERM_00881380
TTHERM_00532060
TTHERM_00102770
TTHERM_00102779
TTHERM_00641150
TTHERM_00794500
TTHERM_00881440
TTHERM_00530660	yes
TTHERM_00683060
TTHERM_00755950	yes
TTHERM_00268060
TTHERM_00760310
TTHERM_00211520
TTHERM_00320350
TTHERM_00469210
TTHERM_00066890
TTHERM_00657510
TTHERM_00203010
TTHERM_00467860
TTHERM_00279710
TTHERM_00417920
TTHERM_00417930
TTHERM_00417940
TTHERM_00418110
TTHERM_00683010
TTHERM_00475140
TTHERM_00415730
TTHERM_00606960
TTHERM_00540050
TTHERM_00600280
TTHERM_00016340
TTHERM_00225860
TTHERM_00155260
